# Lipid nanoparticle supplementation enhances host metabolism in a model symbiotic cnidarian

**DOI:** 10.1101/2025.10.06.680586

**Authors:** Ester Laurent, Jennifer L. Matthews, Lénaïc Chagnat, Chiara de Jong, Lifeng Peng, Phillip A. Cleves, David J. Suggett, Clinton A. Oakley

## Abstract

Stable cnidarian–dinoflagellate symbiosis provides the trophic foundation of coral reef ecosystems. Understanding nutrient exchange underpinning this symbiosis grows increasingly urgent as reefs face accelerating threats from climate change, and the need for time-critical interventions to improve coral health via aquaculture. Lipid nanoparticles (LNPs), widely used as delivery vehicles in biomedical science, are emerging as a promising tool to supplement coral nutrition. However, physiological impacts of LNPs on cnidarians, including uptake, nutritional value, and holobiont response, remain largely unexplored. Here, we delivered empty, phosphatidylcholine LNPs to both symbiotic and aposymbiotic *Exaiptasia diaphana*, an anemone model for corals, and analyzed the host proteomic response via mass spectrometry. LNP supplementation elicited broad proteome shifts, with notable overlap between symbiosis– and LNP-induced protein expression. Proteins involved in lipid catabolism, lipid transport, β-oxidation, lysosomal function, and protein translation were significantly more abundant, consistent with enhanced lipid processing and metabolic activity. LNP supplementation, like symbiosis, suppressed both asexual reproduction and the expression of a suite of predation– and digestion-associated venom proteins and proteases, suggesting a conserved “sated” phenotype in response to lipid supply. Variations in feeding frequency with *Artemia* had minimal impact, indicating that LNPs can be a robust supplement irrespective of primary feeding regime. These data demonstrate that adult *Exaiptasia* are capable of direct uptake of LNPs, offering a tool for probing lipid metabolism, signaling and symbiotic function in cnidarians. Moreover, the ability to manipulate host physiology using defined lipid formulations holds significant potential for advancing coral aquaculture stress resilience, including reef restoration strategies.
