## Supplementary material for "Lipid nanoparticle supplementation enhances host metabolism in a model symbiotic cnidarian": Supp. Table 7

### Sheet: Key
These data are for the comparison of label-free quantification-based protein abundances using the package limma in the package polyStest.
Key
Protein_ID	Protein identifiers (e.g. KXJxxxxx) are based on the Aiptasia genome protein model set from Baumgarten et al. 2015, v.1.1. (www.reefgenomics.org)
Gene Name	Gene name from PANNZER2 annotation.
Description	Description from PANNZER2 annotation.
log2 Fold Change C1:C2	log2 fold-change, condition 1 (C1) vs. condition 2 (C2). A positive value indicates that the protein was more abundant in condition 1. NOTE: The y-axis in Fig. 6 is inverted (+/-) relative to here, for clarity.
GO term	GO term from PANNZER2 annotation.
GO term description	GO term description from PANNZER2 annotation.
GO term domain	GO term domain from PANNZER2 annotation.
Condition 1	LNP-
Condition 2	LNP+

### Sheet: Supp. Table 7 - Fig. 6
Protein_ID	Gene Name	Description	log2 Fold Change C1:C2	GO Term	GO Term Description	GO Term Domain
KXJ14210.1	EQT2	Equinatoxin-2	0.678075	GO.0042151	nematocyst	CC
KXJ29976.1	PsTX-60B	Toxin PsTX-60B	0.577524	GO.0042151	nematocyst	CC
KXJ30017.1	AvTX-60A	Toxin AvTX-60A	0.814921	GO.0042151	nematocyst	CC
KXJ06889.1	CrTX-A	Toxin CrTX-A	-1.02508	GO.0042151	nematocyst	CC
KXJ06887.1	CrTX-A	Toxin CrTX-A	-1.68596	GO.0042151	nematocyst	CC
KXJ08714.1	IPOB	Importin subunit beta-1	-0.438355	GO:0090729	toxin activity	MF
KXJ10614.1	CTRB1	Chymotrypsinogen B	0.749649	GO:0090729	toxin activity	MF
KXJ13546.1	NAS-14	Zinc metalloproteinase nas-14	0.67046	GO:0090729	toxin activity	MF
KXJ13755.1	MMP7	Matrilysin	0.401051	GO:0090729	toxin activity	MF
KXJ14210.1	EQT2	Equinatoxin-2	0.678075	GO:0090729	toxin activity	MF
KXJ14301.1	NAS-15	Zinc metalloproteinase nas-15	0.59152	GO:0090729	toxin activity	MF
KXJ16060.1	DPYD	Dihydropyrimidine dehydrogenase [NADP(+)]	-0.315077	GO:0090729	toxin activity	MF
KXJ16306.1	CTRB1	Chymotrypsinogen B	0.834895	GO:0090729	toxin activity	MF
KXJ29976.1	PsTX-60B	Toxin PsTX-60B	0.577524	GO:0090729	toxin activity	MF
KXJ30017.1	AvTX-60A	Toxin AvTX-60A	0.814921	GO:0090729	toxin activity	MF
KXJ06889.1	CrTX-A	Toxin CrTX-A	-1.02508	GO:0090729	toxin activity	MF
KXJ06887.1	CrTX-A	Toxin CrTX-A	-1.68596	GO:0090729	toxin activity	MF
KXJ05169.1	TNR	Tenascin-R partial	1.3357	GO.0006955	immune response	BP
KXJ11863.1	CTSL	Cathepsin L	-1.04964	GO.0006955	immune response	BP
KXJ11984.1	CTSL	Cathepsin L	-1.16389	GO.0006955	immune response	BP
KXJ13755.1	MMP7	Matrilysin	0.401051	GO.0006955	immune response	BP
KXJ17721.1	KRS	Lysine--tRNA ligase	-0.297202	GO.0006955	immune response	BP
KXJ27376.1	PCK2	Phosphoenolpyruvate carboxykinase [GTP] mitochondrial	-0.591006	GO.0006955	immune response	BP
KXJ29075.1	CFA-D	Counting factor associated protein D	-0.52936	GO.0006955	immune response	BP
KXJ29192.1	ABCB1	ABC transporter B family member 1	-1.11651	GO.0006955	immune response	BP
KXJ09409.1	SARS	Serine--tRNA ligase cytoplasmic	-0.504934	GO.0006418	tRNA aminoacylation for protein translation	BP
KXJ13302.1	WARS	Tryptophan--tRNA ligase cytoplasmic	-0.457987	GO.0006418	tRNA aminoacylation for protein translation	BP
KXJ14393.1	YARS	Tyrosine--tRNA ligase cytoplasmic	-0.621321	GO.0006418	tRNA aminoacylation for protein translation	BP
KXJ17577.1	CARS	Cysteine--tRNA ligase cytoplasmic	-0.525014	GO.0006418	tRNA aminoacylation for protein translation	BP
KXJ17721.1	KRS	Lysine--tRNA ligase	-0.297202	GO.0006418	tRNA aminoacylation for protein translation	BP
KXJ18567.1	GRS	Glycine--tRNA ligase	-0.494005	GO.0006418	tRNA aminoacylation for protein translation	BP
KXJ19019.1	TRS	Threonine--tRNA ligase cytoplasmic	-0.600431	GO.0006418	tRNA aminoacylation for protein translation	BP
KXJ19421.1	VARS	Valine--tRNA ligase	-0.472163	GO.0006418	tRNA aminoacylation for protein translation	BP
KXJ24185.1	AARS	Alanine--tRNA ligase cytoplasmic	-0.354686	GO.0006418	tRNA aminoacylation for protein translation	BP
KXJ26503.1	HARS	Histidine--tRNA ligase cytoplasmic	-0.525728	GO.0006418	tRNA aminoacylation for protein translation	BP
KXJ08179.1	BLOC1S2	Biogenesis of lysosome-related organelles complex 1 subunit 2	-1.77227	GO.0005764	lysosome	CC
KXJ10844.1	SIAE	Sialate O-acetylesterase	-0.258927	GO.0005764	lysosome	CC
KXJ11863.1	CTSL	Cathepsin L	-1.04964	GO.0005764	lysosome	CC
KXJ11984.1	CTSL	Cathepsin L	-1.16389	GO.0005764	lysosome	CC
KXJ17494.1	ATP6V0D1	V-type proton ATPase subunit D	-0.25823	GO.0005764	lysosome	CC
KXJ18437.1	NAGLU	Alpha-N-acetylglucosaminidase	-0.362613	GO.0005764	lysosome	CC
KXJ21035.1	ASNSD1	N(4)-(Beta-N-acetylglucosaminyl)-L-asparaginase	-0.405132	GO.0005764	lysosome	CC
KXJ22644.1	GILT	Gamma-interferon-inducible lysosomal thiol reductase	-1.55004	GO.0005764	lysosome	CC
KXJ23155.1	ATP6V1A	V-type proton ATPase catalytic subunit A	-0.225483	GO.0005764	lysosome	CC
KXJ27042.1	CTSC	Lysosomal aspartic protease	-1.32573	GO.0005764	lysosome	CC
KXJ27442.1	FUCA1	Alpha-L-fucosidase	-0.337525	GO.0005764	lysosome	CC
KXJ27515.1	PPT1	Palmitoyl-protein thioesterase 1	-1.17094	GO.0005764	lysosome	CC
KXJ29075.1	CFA-D	Counting factor associated protein D	-0.52936	GO.0005764	lysosome	CC
KXJ08799.1	ACADM	Medium-chain specific acyl-CoA dehydrogenase mitochondrial	-0.468023	GO.0016042	lipid catabolic process	BP
KXJ12250.1	CPT2	Carnitine O-palmitoyltransferase 2 mitochondrial	-0.307686	GO.0016042	lipid catabolic process	BP
KXJ12320.1	SGPL1	Sphingosine-1-phosphate lyase 1	-0.51641	GO.0016042	lipid catabolic process	BP
KXJ15459.1	PLCD4	1-phosphatidylinositol 45-bisphosphate phosphodiesterase delta-4	-0.574589	GO.0016042	lipid catabolic process	BP
KXJ20156.1	CPT1A	Carnitine O-palmitoyltransferase 1 liver isoform	-0.977385	GO.0016042	lipid catabolic process	BP
KXJ21194.1	HADHA	Trifunctional enzyme subunit alpha mitochondrial	-0.304236	GO.0016042	lipid catabolic process	BP
KXJ25053.1	ACAA2	3-ketoacyl-CoA thiolase mitochondrial	-0.257349	GO.0016042	lipid catabolic process	BP
KXJ27376.1	PCK2	Phosphoenolpyruvate carboxykinase [GTP] mitochondrial	-0.591006	GO.0016042	lipid catabolic process	BP
KXJ27515.1	PPT1	Palmitoyl-protein thioesterase 1	-1.17094	GO.0016042	lipid catabolic process	BP
KXJ29078.1	ACOX3	Peroxisomal acyl-coenzyme A oxidase 3	-0.486613	GO.2001233	lipid catabolic process	BP
KXJ11863.1	CTSL	Cathepsin L	-1.04964	GO.2001233	regulation of apoptotic signaling pathway	BP
KXJ11984.1	CTSL	Cathepsin L	-1.16389	GO.2001233	regulation of apoptotic signaling pathway	BP
KXJ25053.1	ACAA2	3-ketoacyl-CoA thiolase mitochondrial	-0.257349	GO.2001233	regulation of apoptotic signaling pathway	BP
KXJ29075.1	CFA-D	Counting factor associated protein D	-0.52936	GO.2001233	regulation of apoptotic signaling pathway	BP
