## Supplementary material for "Lipid nanoparticle supplementation enhances host metabolism in a model symbiotic cnidarian": Supp. Table 8

### Sheet: Key
These data are for the comparison of label-free quantification-based protein abundances using the package limma in the package polyStest.
Key
Protein_ID	Protein identifiers (e.g. KXJxxxxx) are based on the Aiptasia genome protein model set from Baumgarten et al. 2015, v.1.1. (www.reefgenomics.org)
Gene Name	Gene name from PANNZER2 annotation.
Description	Description from PANNZER2 annotation.
log2 Fold Change C1:C2	log2 fold-change, condition 1 (C1) vs. condition 2 (C2). A positive value indicates that the protein was more abundant in condition 1. NOTE: The y-axis in Fig. 6 is inverted (+/-) relative to here, for clarity.
GO term	GO term from PANNZER2 annotation.
GO term description	GO term description from PANNZER2 annotation.
GO term domain	GO term domain from PANNZER2 annotation.
Comparison	Condition 1	Condition 2
Lipid	LNP-	LNP+
Symbiosis	Aposymbiotic	Symbiotic

### Sheet: Supp. Table 8 -  CongruentProt
Protein_ID	Description	Gene Name	log2 Fold Change C1:C2	GO Term	GO Term Description	GO Term Domain	Comparison
KXJ20234.1	26S proteasome non-ATPase regulatory subunit 6	PSMD6	-0.557008	GO.0006508	proteolysis	BP	Lipid
KXJ29075.1	Counting factor associated protein D	CFA-D	-0.52936	GO.0006508	proteolysis	BP	Lipid
KXJ12251.1	putative carboxypeptidase PM20D1.2	PM20D1.2	-0.470303	GO.0006508	proteolysis	BP	Lipid
KXJ04219.1	26S proteasome non-ATPase regulatory subunit 14	PSMD14	-0.447373	GO.0006508	proteolysis	BP	Lipid
KXJ17356.1	26S proteasome non-ATPase regulatory subunit 11A	PSMD11A	-0.350106	GO.0006508	proteolysis	BP	Lipid
KXJ07582.1	Glutaminyl-peptide cyclotransferase-like protein	GPCT	-0.312689	GO.0006508	proteolysis	BP	Lipid
KXJ26312.1	Proteasome subunit alpha type-4	PSMA4	-0.294803	GO.0006508	proteolysis	BP	Lipid
KXJ09332.1	Glutamyl aminopeptidase	GAMT	-0.282268	GO.0006508	proteolysis	BP	Lipid
KXJ18206.1	26S protease regulatory subunit 4	PSMD4	-0.252843	GO.0006508	proteolysis	BP	Lipid
KXJ29972.1	Calpain-B	CAPN-B	0.211034	GO.0006508	proteolysis	BP	Lipid
KXJ13755.1	Matrilysin	MMP7	0.401051	GO.0006508	proteolysis	BP	Lipid
KXJ14301.1	Zinc metalloproteinase nas-15	NAS15	0.59152	GO.0006508	proteolysis	BP	Lipid
KXJ13504.1	Carboxypeptidase A4	CPA4	0.599287	GO.0006508	proteolysis	BP	Lipid
KXJ30066.1	Carboxypeptidase A2	CPA2	0.609875	GO.0006508	proteolysis	BP	Lipid
KXJ13546.1	Zinc metalloproteinase nas-14	NAS14	0.67046	GO.0006508	proteolysis	BP	Lipid
KXJ23077.1	Zinc metalloproteinase nas-15	NAS15	0.671722	GO.0006508	proteolysis	BP	Lipid
KXJ25501.1	A disintegrin and metalloproteinase with thrombospondin motifs 16	ADAMTS16	0.724854	GO.0006508	proteolysis	BP	Lipid
KXJ10614.1	Chymotrypsinogen B	CTRB	0.749649	GO.0006508	proteolysis	BP	Lipid
KXJ16306.1	Chymotrypsinogen B	CTRB	0.834895	GO.0006508	proteolysis	BP	Lipid
KXJ29075.1	Counting factor associated protein D	CFA-D	-0.52936	GO.0005576	extracellular region	CC	Lipid
KXJ08714.1	Importin subunit beta-1	IPOB	-0.438355	GO.0005576	extracellular region	CC	Lipid
KXJ21035.1	N(4)-(Beta-N-acetylglucosaminyl)-L-asparaginase	ASNSD1	-0.405132	GO.0005576	extracellular region	CC	Lipid
KXJ14087.1	Beta-hexosaminidase	HEX	-0.325889	GO.0005576	extracellular region	CC	Lipid
KXJ07582.1	Glutaminyl-peptide cyclotransferase-like protein	GPCT	-0.312689	GO.0005576	extracellular region	CC	Lipid
KXJ09332.1	Glutamyl aminopeptidase	GAMT	-0.282268	GO.0005576	extracellular region	CC	Lipid
KXJ18723.1	Vitelline membrane outer layer protein 1-like	VMO1L	0.388067	GO.0005576	extracellular region	CC	Lipid
KXJ13755.1	Matrilysin	MMP7	0.401051	GO.0005576	extracellular region	CC	Lipid
KXJ08635.1	Golgi-associated plant pathogenesis-related protein 1	GPRP1	0.547632	GO.0005576	extracellular region	CC	Lipid
KXJ12230.1	hypothetical protein AC249_AIPGENE5651	AC249_AIPGENE5651	0.551306	GO.0005576	extracellular region	CC	Lipid
KXJ13190.1	Acidic mammalian chitinase	CHIA	0.574245	GO.0005576	extracellular region	CC	Lipid
KXJ15600.1	Alpha-2-macroglobulin	A2M	0.582504	GO.0005576	extracellular region	CC	Lipid
KXJ30066.1	Carboxypeptidase A2	CPA2	0.609875	GO.0005576	extracellular region	CC	Lipid
KXJ24566.1	Sushi von Willebrand factor type A EGF and pentraxin domain-containing protein 1	SVWFAE	0.697997	GO.0005576	extracellular region	CC	Lipid
KXJ28479.1	Acidic mammalian chitinase	CHIA	0.718443	GO.0005576	extracellular region	CC	Lipid
KXJ25501.1	A disintegrin and metalloproteinase with thrombospondin motifs 16	ADAMTS16	0.724854	GO.0005576	extracellular region	CC	Lipid
KXJ10614.1	Chymotrypsinogen B	CTRB	0.749649	GO.0005576	extracellular region	CC	Lipid
KXJ23411.1	Beta-hexosaminidase	HEX	0.751578	GO.0005576	extracellular region	CC	Lipid
KXJ16306.1	Chymotrypsinogen B	CTRB	0.834895	GO.0005576	extracellular region	CC	Lipid
KXJ05169.1	Tenascin-R partial	TNR	1.3357	GO.0005576	extracellular region	CC	Lipid
KXJ08714.1	Importin subunit beta-1	IPOB	-0.438355	GO.0090729	toxin activity	MF	Lipid
KXJ10614.1	Chymotrypsinogen B	CTRB	0.749649	GO.0090729	toxin activity	MF	Lipid
KXJ13546.1	Zinc metalloproteinase nas-14	NAS14	0.67046	GO.0090729	toxin activity	MF	Lipid
KXJ13755.1	Matrilysin	MMP7	0.401051	GO.0090729	toxin activity	MF	Lipid
KXJ14301.1	Zinc metalloproteinase nas-15	NAS15	0.59152	GO.0090729	toxin activity	MF	Lipid
KXJ16306.1	Chymotrypsinogen B	CTRB	0.834895	GO.0090729	toxin activity	MF	Lipid
KXJ28880.1	Long-chain-fatty-acid--CoA ligase ACSBG2	ACSBG2	-0.337687	GO.0047617	fatty acyl-CoA hydrolase activity	MF	Lipid
KXJ25053.1	3-ketoacyl-CoA thiolase mitochondrial	ACAA2	-0.257349	GO.0047617	fatty acyl-CoA hydrolase activity	MF	Lipid
KXJ09940.1	Lipid storage droplets surface-binding protein 2	LDSB2	-1.42632	GO.0005811	lipid droplet	CC	Lipid
KXJ27631.1	Epidermal retinol dehydrogenase 2	RDH2	-0.759526	GO.0005811	lipid droplet	CC	Lipid
KXJ08799.1	Medium-chain specific acyl-CoA dehydrogenase mitochondrial	ACADM	-0.468023	GO:0006635	fatty acid beta-oxidation	BP	Lipid
KXJ21194.1	Trifunctional enzyme subunit alpha mitochondrial	HADHA	-0.304236	GO:0006635	fatty acid beta-oxidation	BP	Lipid
KXJ25053.1	3-ketoacyl-CoA thiolase mitochondrial	ACAA2	-0.257349	GO:0006635	fatty acid beta-oxidation	BP	Lipid
KXJ20234.1	26S proteasome non-ATPase regulatory subunit 6	PSMD6	-0.381468	GO.0006508	proteolysis	BP	Symbiosis
KXJ29075.1	Counting factor associated protein D	CFA-D	-0.423861	GO.0006508	proteolysis	BP	Symbiosis
KXJ12251.1	putative carboxypeptidase PM20D1.2	PM20D1.2	-0.341505	GO.0006508	proteolysis	BP	Symbiosis
KXJ04219.1	26S proteasome non-ATPase regulatory subunit 14	PSMD14	-0.566839	GO.0006508	proteolysis	BP	Symbiosis
KXJ17356.1	26S proteasome non-ATPase regulatory subunit 11A	PSMD11A	-0.361868	GO.0006508	proteolysis	BP	Symbiosis
KXJ07582.1	Glutaminyl-peptide cyclotransferase-like protein	GPCT	-0.3056	GO.0006508	proteolysis	BP	Symbiosis
KXJ26312.1	Proteasome subunit alpha type-4	PSMA4	-0.341475	GO.0006508	proteolysis	BP	Symbiosis
KXJ09332.1	Glutamyl aminopeptidase	GAMT	-0.25974	GO.0006508	proteolysis	BP	Symbiosis
KXJ18206.1	26S protease regulatory subunit 4	PSMD4	-0.283297	GO.0006508	proteolysis	BP	Symbiosis
KXJ29972.1	Calpain-B	CAPN-B	0.257705	GO.0006508	proteolysis	BP	Symbiosis
KXJ13755.1	Matrilysin	MMP7	0.269007	GO.0006508	proteolysis	BP	Symbiosis
KXJ14301.1	Zinc metalloproteinase nas-15	NAS15	0.443251	GO.0006508	proteolysis	BP	Symbiosis
KXJ13504.1	Carboxypeptidase A4	CPA4	0.953301	GO.0006508	proteolysis	BP	Symbiosis
KXJ30066.1	Carboxypeptidase A2	CPA2	0.787207	GO.0006508	proteolysis	BP	Symbiosis
KXJ13546.1	Zinc metalloproteinase nas-14	NAS14	0.719185	GO.0006508	proteolysis	BP	Symbiosis
KXJ23077.1	Zinc metalloproteinase nas-15	NAS15	0.630424	GO.0006508	proteolysis	BP	Symbiosis
KXJ25501.1	A disintegrin and metalloproteinase with thrombospondin motifs 16	ADAMTS16	0.659364	GO.0006508	proteolysis	BP	Symbiosis
KXJ10614.1	Chymotrypsinogen B	CTRB	1.18644	GO.0006508	proteolysis	BP	Symbiosis
KXJ16306.1	Chymotrypsinogen B	CTRB	0.765689	GO.0006508	proteolysis	BP	Symbiosis
KXJ29075.1	Counting factor associated protein D	CFA-D	-0.423861	GO.0005576	extracellular region	CC	Symbiosis
KXJ08714.1	Importin subunit beta-1	IPOB	-0.379839	GO.0005576	extracellular region	CC	Symbiosis
KXJ21035.1	N(4)-(Beta-N-acetylglucosaminyl)-L-asparaginase	ASNSD1	-0.601946	GO.0005576	extracellular region	CC	Symbiosis
KXJ14087.1	Beta-hexosaminidase	HEX	-0.237503	GO.0005576	extracellular region	CC	Symbiosis
KXJ07582.1	Glutaminyl-peptide cyclotransferase-like protein	GPCT	-0.3056	GO.0005576	extracellular region	CC	Symbiosis
KXJ09332.1	Glutamyl aminopeptidase	GAMT	-0.25974	GO.0005576	extracellular region	CC	Symbiosis
KXJ18723.1	Vitelline membrane outer layer protein 1-like	VMO1L	0.309961	GO.0005576	extracellular region	CC	Symbiosis
KXJ13755.1	Matrilysin	MMP7	0.269007	GO.0005576	extracellular region	CC	Symbiosis
KXJ08635.1	Golgi-associated plant pathogenesis-related protein 1	GPRP1	0.613514	GO.0005576	extracellular region	CC	Symbiosis
KXJ12230.1	hypothetical protein AC249_AIPGENE5651	AC249_AIPGENE5651	0.436943	GO.0005576	extracellular region	CC	Symbiosis
KXJ13190.1	Acidic mammalian chitinase	CHIA	0.852216	GO.0005576	extracellular region	CC	Symbiosis
KXJ15600.1	Alpha-2-macroglobulin	A2M	0.929256	GO.0005576	extracellular region	CC	Symbiosis
KXJ30066.1	Carboxypeptidase A2	CPA2	0.787207	GO.0005576	extracellular region	CC	Symbiosis
KXJ24566.1	Sushi von Willebrand factor type A EGF and pentraxin domain-containing protein 1	SVWFAE	0.393404	GO.0005576	extracellular region	CC	Symbiosis
KXJ28479.1	Acidic mammalian chitinase	CHIA	0.939174	GO.0005576	extracellular region	CC	Symbiosis
KXJ25501.1	A disintegrin and metalloproteinase with thrombospondin motifs 16	ADAMTS16	0.659364	GO.0005576	extracellular region	CC	Symbiosis
KXJ10614.1	Chymotrypsinogen B	CTRB	1.18644	GO.0005576	extracellular region	CC	Symbiosis
KXJ23411.1	Beta-hexosaminidase	HEX	0.874517	GO.0005576	extracellular region	CC	Symbiosis
KXJ16306.1	Chymotrypsinogen B	CTRB	0.765689	GO.0005576	extracellular region	CC	Symbiosis
KXJ05169.1	Tenascin-R partial	TNR	0.8771	GO.0005576	extracellular region	CC	Symbiosis
KXJ08714.1	Importin subunit beta-1	IPOB	-0.379839	GO.0090729	toxin activity	MF	Symbiosis
KXJ10614.1	Chymotrypsinogen B	CTRB	1.18644	GO.0090729	toxin activity	MF	Symbiosis
KXJ13546.1	Zinc metalloproteinase nas-14	NAS14	0.719185	GO.0090729	toxin activity	MF	Symbiosis
KXJ13755.1	Matrilysin	MMP7	0.269007	GO.0090729	toxin activity	MF	Symbiosis
KXJ14301.1	Zinc metalloproteinase nas-15	NAS15	0.443251	GO.0090729	toxin activity	MF	Symbiosis
KXJ16306.1	Chymotrypsinogen B	CTRB	0.765689	GO.0090729	toxin activity	MF	Symbiosis
KXJ28880.1	Long-chain-fatty-acid--CoA ligase ACSBG2	ACSBG2	-0.189295	GO.0047617	fatty acyl-CoA hydrolase activity	MF	Symbiosis
KXJ25053.1	3-ketoacyl-CoA thiolase mitochondrial	ACAA2	-0.378282	GO.0047617	fatty acyl-CoA hydrolase activity	MF	Symbiosis
KXJ09940.1	Lipid storage droplets surface-binding protein 2	LDSB2	-1.78994	GO.0005811	lipid droplet	CC	Symbiosis
KXJ27631.1	Epidermal retinol dehydrogenase 2	RDH2	-1.29919	GO.0005811	lipid droplet	CC	Symbiosis
KXJ08799.1	Medium-chain specific acyl-CoA dehydrogenase mitochondrial	ACADM	-0.352001	GO:0006635	fatty acid beta-oxidation	BP	Symbiosis
KXJ21194.1	Trifunctional enzyme subunit alpha mitochondrial	HADHA	-0.22489	GO:0006635	fatty acid beta-oxidation	BP	Symbiosis
KXJ25053.1	3-ketoacyl-CoA thiolase mitochondrial	ACAA2	-0.378282	GO:0006635	fatty acid beta-oxidation	BP	Symbiosis
