## Supplementary material for "Lipid nanoparticle supplementation enhances host metabolism in a model symbiotic cnidarian": Supp. Table 10

### Sheet: Supp. Table 10 - Fig 8
Protein_ID	Gene Name	Description	log2 Fold Change	FDR
KXJ25053.1	ACAA2	3-ketoacyl-CoA thiolase mitochondrial	0.257349	0.0396927
KXJ25440.1	ACAD9	Acyl-CoA dehydrogenase family member 9 mitochondrial	0.979064	3.04e-08
KXJ08799.1	ACADM	Medium-chain specific acyl-CoA dehydrogenase mitochondrial	0.468023	0.00104976
KXJ23167.1	ACADVL	Very long-chain specific acyl-CoA dehydrogenase mitochondrial	0.667957	7.78e-07
KXJ20156.1	CPT1A	Carnitine O-palmitoyltransferase 1 liver isoform	0.977385	1.08e-07
KXJ12250.1	CPT2	Carnitine O-palmitoyltransferase 2 mitochondrial	0.307686	0.0039012
KXJ28880.1	ACSBG2	Long-chain-fatty-acid--CoA ligase ACSBG2	0.337687	0.00252889
KXJ20511.1	ACSL5	Long-chain-fatty-acid--CoA ligase 5	0.463063	0.00711048
KXJ14050.1	PLA2	Cytosolic phospholipase A2	-0.903929	0.0206447
